# Environment-Aware DNA Language Model for Stress-Responsive Genomic Prioritization in Maize

**DOI:** 10.64898/2026.09.11.749989

**Authors:** Debasmita Pal, Aaron Odell, Anuradha Singh, Addie Thompson, Arun Ross, Anne Thessen

## Abstract

Abiotic stresses such as heat and drought severely reduce the productivity of major crops including maize, with adverse implications for agricultural sustainability. Despite progress in characterizing stress resilience, identifying genomic regions associated with stress response remains challenging due to complex genotype-by-environment interactions. Genomic Foundation Models (GFMs), inspired by advances in Large Language Models (LLMs), leverage large-scale self-supervised pre-training on DNA sequences to capture regulatory patterns; however, their adaptation to plant stress-response analysis remains underexplored. In this work, we propose an environment-aware DNA-LLM framework that incorporates stress-specific prompt tokens into AgroNT, a transformer-based plant GFM, using parameter-efficient fine-tuning (PEFT). The model learns stress-conditioned genomic representations that exhibit distinct structures across environmental contexts. We further formulate a prioritization method that uses stress-induced shifts in these representations relative to the control condition together with stress-token-associated transformer attention patterns to identify putative stress-responsive genomic regions. The framework was evaluated on the Genomes-to-Fields (G2F) dataset, comprising over 4,000 maize hybrids grown across 38 locations over 8 years, using grain yield under heat, drought, and combined heat-drought stress. Flowering traits were used to assess generalizability of the stress-conditioned representations across phenotypes. The prioritized regions were assessed using spatiotemporal differential gene-expression profiles, stress-associated quantitative trait loci, and transcription-factor characterization. Regulatory motif analysis further revealed stress-associated motifs enriched within the prioritized sequences as well as model-emphasized high-attention regions. Functional annotation of genes proximal to prioritized regions highlighted roles in transcriptional regulation, signaling, and metabolic pathways relevant to abiotic stress adaptation. Collectively, these findings demonstrate the potential of stress-conditioned transformer-based sequence modeling for environment-aware genome-to-phenome analysis in crop improvement.
