## Supplementary File 2 for "Environment-Aware DNA Language Model for Stress-Responsive Genomic Prioritization in Maize"

### Sheet: expression_profile_clustering_h
Gene ID	Module	Method
Zm00001d002143	1	PT only
Zm00001d003247	1	PT only
Zm00001d005323	1	PT only
Zm00001d008497	1	PT only
Zm00001d009071	1	PT only
Zm00001d010758	1	PT only
Zm00001d012402	1	PT only
Zm00001d014063	1	PT only
Zm00001d014718	1	PT only
Zm00001d016363	1	PT only
Zm00001d022237	1	PT only
Zm00001d024037	1	PT only
Zm00001d024925	1	PT only
Zm00001d027436	1	PT only
Zm00001d035960	1	PT only
Zm00001d036642	1	PT only
Zm00001d037386	1	PT only
Zm00001d037783	1	PT only
Zm00001d038829	1	PT only
Zm00001d039166	1	PT only
Zm00001d041678	1	PT only
Zm00001d041684	1	PT only
Zm00001d043692	1	PT only
Zm00001d045182	1	PT only
Zm00001d047840	1	PT only
Zm00001d051889	1	PT only
Zm00001d002175	1	PT+DoRA only
Zm00001d003309	1	PT+DoRA only
Zm00001d003500	1	PT+DoRA only
Zm00001d008891	1	PT+DoRA only
Zm00001d009677	1	PT+DoRA only
Zm00001d011638	1	PT+DoRA only
Zm00001d012295	1	PT+DoRA only
Zm00001d014316	1	PT+DoRA only
Zm00001d014606	1	PT+DoRA only
Zm00001d017746	1	PT+DoRA only
Zm00001d026018	1	PT+DoRA only
Zm00001d027429	1	PT+DoRA only
Zm00001d027904	1	PT+DoRA only
Zm00001d028129	1	PT+DoRA only
Zm00001d028162	1	PT+DoRA only
Zm00001d028922	1	PT+DoRA only
Zm00001d031701	1	PT+DoRA only
Zm00001d034341	1	PT+DoRA only
Zm00001d035934	1	PT+DoRA only
Zm00001d036698	1	PT+DoRA only
Zm00001d037288	1	PT+DoRA only
Zm00001d038270	1	PT+DoRA only
Zm00001d042111	1	PT+DoRA only
Zm00001d042673	1	PT+DoRA only
Zm00001d042868	1	PT+DoRA only
Zm00001d043399	1	PT+DoRA only
Zm00001d043904	1	PT+DoRA only
Zm00001d046170	1	PT+DoRA only
Zm00001d049059	1	PT+DoRA only
Zm00001d051615	1	PT+DoRA only
Zm00001d053981	1	PT+DoRA only
Zm00001d003993	1	Shared
Zm00001d015845	1	Shared
Zm00001d029012	1	Shared
Zm00001d031529	1	Shared
Zm00001d031730	1	Shared
Zm00001d001828	2	PT only
Zm00001d005355	2	PT only
Zm00001d005356	2	PT only
Zm00001d005358	2	PT only
Zm00001d007962	2	PT only
Zm00001d008289	2	PT only
Zm00001d008291	2	PT only
Zm00001d008397	2	PT only
Zm00001d009365	2	PT only
Zm00001d010235	2	PT only
Zm00001d015521	2	PT only
Zm00001d015798	2	PT only
Zm00001d019200	2	PT only
Zm00001d019641	2	PT only
Zm00001d026253	2	PT only
Zm00001d026303	2	PT only
Zm00001d027548	2	PT only
Zm00001d028409	2	PT only
Zm00001d028813	2	PT only
Zm00001d029133	2	PT only
Zm00001d029134	2	PT only
Zm00001d029144	2	PT only
Zm00001d029504	2	PT only
Zm00001d031211	2	PT only
Zm00001d032130	2	PT only
Zm00001d033517	2	PT only
Zm00001d034346	2	PT only
Zm00001d039848	2	PT only
Zm00001d041480	2	PT only
Zm00001d042128	2	PT only
Zm00001d042480	2	PT only
Zm00001d045192	2	PT only
Zm00001d046097	2	PT only
Zm00001d048023	2	PT only
Zm00001d048614	2	PT only
Zm00001d049121	2	PT only
Zm00001d053718	2	PT only
Zm00001d003144	2	PT+DoRA only
Zm00001d003477	2	PT+DoRA only
Zm00001d003872	2	PT+DoRA only
Zm00001d004957	2	PT+DoRA only
Zm00001d004978	2	PT+DoRA only
Zm00001d007255	2	PT+DoRA only
Zm00001d007709	2	PT+DoRA only
Zm00001d010032	2	PT+DoRA only
Zm00001d011263	2	PT+DoRA only
Zm00001d012457	2	PT+DoRA only
Zm00001d013596	2	PT+DoRA only
Zm00001d016016	2	PT+DoRA only
Zm00001d016037	2	PT+DoRA only
Zm00001d016271	2	PT+DoRA only
Zm00001d021452	2	PT+DoRA only
Zm00001d022065	2	PT+DoRA only
Zm00001d025656	2	PT+DoRA only
Zm00001d026568	2	PT+DoRA only
Zm00001d026586	2	PT+DoRA only
Zm00001d029720	2	PT+DoRA only
Zm00001d030856	2	PT+DoRA only
Zm00001d032433	2	PT+DoRA only
Zm00001d034017	2	PT+DoRA only
Zm00001d042826	2	PT+DoRA only
Zm00001d043252	2	PT+DoRA only
Zm00001d045313	2	PT+DoRA only
Zm00001d045804	2	PT+DoRA only
Zm00001d046923	2	PT+DoRA only
Zm00001d047995	2	PT+DoRA only
Zm00001d052630	2	PT+DoRA only
Zm00001d053676	2	PT+DoRA only
Zm00001d011357	2	Shared
Zm00001d015156	2	Shared
Zm00001d016273	2	Shared
Zm00001d019218	2	Shared
Zm00001d026195	2	Shared
Zm00001d041941	2	Shared
Zm00001d044452	2	Shared
Zm00001d004689	3	PT only
Zm00001d006651	3	PT only
Zm00001d011900	3	PT only
Zm00001d012655	3	PT only
Zm00001d013507	3	PT only
Zm00001d013836	3	PT only
Zm00001d016570	3	PT only
Zm00001d021784	3	PT only
Zm00001d023393	3	PT only
Zm00001d023713	3	PT only
Zm00001d026569	3	PT only
Zm00001d030316	3	PT only
Zm00001d032933	3	PT only
Zm00001d035962	3	PT only
Zm00001d038582	3	PT only
Zm00001d038806	3	PT only
Zm00001d039037	3	PT only
Zm00001d041853	3	PT only
Zm00001d042863	3	PT only
Zm00001d044211	3	PT only
Zm00001d044581	3	PT only
Zm00001d046385	3	PT only
Zm00001d049011	3	PT only
Zm00001d051018	3	PT only
Zm00001d052021	3	PT only
Zm00001d054043	3	PT only
Zm00001d002726	3	PT+DoRA only
Zm00001d003750	3	PT+DoRA only
Zm00001d007477	3	PT+DoRA only
Zm00001d008432	3	PT+DoRA only
Zm00001d008782	3	PT+DoRA only
Zm00001d009926	3	PT+DoRA only
Zm00001d012935	3	PT+DoRA only
Zm00001d014083	3	PT+DoRA only
Zm00001d015091	3	PT+DoRA only
Zm00001d015992	3	PT+DoRA only
Zm00001d016154	3	PT+DoRA only
Zm00001d017495	3	PT+DoRA only
Zm00001d017547	3	PT+DoRA only
Zm00001d017706	3	PT+DoRA only
Zm00001d018350	3	PT+DoRA only
Zm00001d018738	3	PT+DoRA only
Zm00001d018803	3	PT+DoRA only
Zm00001d021385	3	PT+DoRA only
Zm00001d023291	3	PT+DoRA only
Zm00001d028398	3	PT+DoRA only
Zm00001d032114	3	PT+DoRA only
Zm00001d037318	3	PT+DoRA only
Zm00001d037784	3	PT+DoRA only
Zm00001d038282	3	PT+DoRA only
Zm00001d039893	3	PT+DoRA only
Zm00001d044038	3	PT+DoRA only
Zm00001d044136	3	PT+DoRA only
Zm00001d047620	3	PT+DoRA only
Zm00001d048993	3	PT+DoRA only
Zm00001d049016	3	PT+DoRA only
Zm00001d014141	3	Shared
Zm00001d026258	3	Shared
Zm00001d031678	3	Shared
Zm00001d034919	3	Shared
Zm00001d043965	3	Shared
Zm00001d008214	4	PT only
Zm00001d009666	4	PT only
Zm00001d013838	4	PT only
Zm00001d015328	4	PT only
Zm00001d018229	4	PT only
Zm00001d023620	4	PT only
Zm00001d024807	4	PT only
Zm00001d026070	4	PT only
Zm00001d030725	4	PT only
Zm00001d032152	4	PT only
Zm00001d034667	4	PT only
Zm00001d042455	4	PT only
Zm00001d044089	4	PT only
Zm00001d044443	4	PT only
Zm00001d047202	4	PT only
Zm00001d048667	4	PT only
Zm00001d048731	4	PT only
Zm00001d052992	4	PT only
Zm00001d053446	4	PT only
Zm00001d001960	4	PT+DoRA only
Zm00001d003504	4	PT+DoRA only
Zm00001d005609	4	PT+DoRA only
Zm00001d008273	4	PT+DoRA only
Zm00001d009676	4	PT+DoRA only
Zm00001d010033	4	PT+DoRA only
Zm00001d011735	4	PT+DoRA only
Zm00001d016806	4	PT+DoRA only
Zm00001d020755	4	PT+DoRA only
Zm00001d020793	4	PT+DoRA only
Zm00001d020852	4	PT+DoRA only
Zm00001d021668	4	PT+DoRA only
Zm00001d022421	4	PT+DoRA only
Zm00001d023625	4	PT+DoRA only
Zm00001d024783	4	PT+DoRA only
Zm00001d026594	4	PT+DoRA only
Zm00001d028808	4	PT+DoRA only
Zm00001d030038	4	PT+DoRA only
Zm00001d031412	4	PT+DoRA only
Zm00001d039194	4	PT+DoRA only
Zm00001d041327	4	PT+DoRA only
Zm00001d043998	4	PT+DoRA only
Zm00001d044010	4	PT+DoRA only
Zm00001d044717	4	PT+DoRA only
Zm00001d045935	4	PT+DoRA only
Zm00001d047944	4	PT+DoRA only
Zm00001d048066	4	PT+DoRA only
Zm00001d048726	4	PT+DoRA only
Zm00001d048979	4	PT+DoRA only
Zm00001d053554	4	PT+DoRA only
Zm00001d002316	4	Shared
Zm00001d025669	4	Shared
Zm00001d037650	4	Shared
Zm00001d038920	4	Shared
Zm00001d042536	4	Shared
Zm00001d053313	4	Shared
Zm00001d053715	4	Shared
Zm00001d002695	5	PT only
Zm00001d006759	5	PT only
Zm00001d008278	5	PT only
Zm00001d008406	5	PT only
Zm00001d010812	5	PT only
Zm00001d013522	5	PT only
Zm00001d017042	5	PT only
Zm00001d018389	5	PT only
Zm00001d021579	5	PT only
Zm00001d023843	5	PT only
Zm00001d023939	5	PT only
Zm00001d028676	5	PT only
Zm00001d031257	5	PT only
Zm00001d034191	5	PT only
Zm00001d039052	5	PT only
Zm00001d045354	5	PT only
Zm00001d048171	5	PT only
Zm00001d048329	5	PT only
Zm00001d048621	5	PT only
Zm00001d048627	5	PT only
Zm00001d049273	5	PT only
Zm00001d051981	5	PT only
Zm00001d052170	5	PT only
Zm00001d002405	5	PT+DoRA only
Zm00001d002618	5	PT+DoRA only
Zm00001d002623	5	PT+DoRA only
Zm00001d003495	5	PT+DoRA only
Zm00001d005766	5	PT+DoRA only
Zm00001d009705	5	PT+DoRA only
Zm00001d010171	5	PT+DoRA only
Zm00001d010463	5	PT+DoRA only
Zm00001d013934	5	PT+DoRA only
Zm00001d016149	5	PT+DoRA only
Zm00001d016664	5	PT+DoRA only
Zm00001d017085	5	PT+DoRA only
Zm00001d017418	5	PT+DoRA only
Zm00001d020780	5	PT+DoRA only
Zm00001d022349	5	PT+DoRA only
Zm00001d024531	5	PT+DoRA only
Zm00001d031430	5	PT+DoRA only
Zm00001d033496	5	PT+DoRA only
Zm00001d033718	5	PT+DoRA only
Zm00001d039520	5	PT+DoRA only
Zm00001d042453	5	PT+DoRA only
Zm00001d044253	5	PT+DoRA only
Zm00001d046852	5	PT+DoRA only
Zm00001d048841	5	PT+DoRA only
Zm00001d052253	5	PT+DoRA only
Zm00001d017429	5	Shared
Zm00001d026306	5	Shared
Zm00001d037868	5	Shared
Zm00001d043253	6	PT+DoRA only
